# Replication-induced DNA secondary structures drive fork uncoupling and breakage

**DOI:** 10.1101/2022.11.18.517070

**Authors:** Sophie L. Williams, Corella S. Casas-Delucchi, Federica Raguseo, Dilek Guneri, Yunxuan Li, Masashi Minamino, Emma Elisabeth Fletcher, Joseph T. P. Yeeles, Ulrich F. Keyser, Zoë A. E. Waller, Marco Di Antonio, Gideon Coster

**Affiliations:** Genome Replication lab, Division of Cancer Biology, Institute of Cancer Research, Chester Beatty Laboratories, 237 Fulham Road, London SW3 6JB, UK; Imperial College London, Chemistry Department, MSRH, 82 Wood Lane, London W12 0BZ, UK; Institute of Chemical Biology, MSRH, 82 Wood Lane, London W12 0BZ, UK; UCL, School of Pharmacy, 29-39 Brunswick Square, London WC1N 1AX, UK; Cavendish Laboratory, University of Cambridge, Cambridge, UK; Francis Crick Institute, 1 Midland Rd, London NW1 1AT, UK; MRC Laboratory of Molecular Biology, Cambridge, UK

## Abstract

Sequences that can form DNA secondary structures, such as G-quadruplexes (G4s) and intercalated-Motifs (iMs), are abundant in the human genome and play a range of physiological roles. However, they can also pose a challenge to the replication machinery and in turn threaten genome stability. Multiple lines of evidence suggest G4s interfere with replication, but the underlying mechanism remains unclear. Moreover, there is a lack of evidence of how iMs affect the replisome. Here, we reconstitute replication of physiologically derived structure-forming sequences to find that a single G4 or iM is sufficient to arrest DNA replication. Direct single molecule structure detection within solid-state nanopores reveals structures form as a consequence of replication. A combination of genetic and biophysical characterisation establishes that structure forming capacity is a key determinant of replisome arrest. Mechanistically, replication fork arrest is caused by impaired synthesis, resulting in helicase-polymerase uncoupling. Significantly, iMs also induce breakage of nascent DNA. Finally, stalled forks are only rescued by a specialised helicase, Pif1, but not Sgs1 or Chl1. Altogether, this study provides a potential mechanism for quadruplex structure formation and resolution during replication and highlights G4s and iMs as endogenous sources of replication stress, which may explain their genomic instability and mutation frequencies in cancer.
