## Supplementary material for "Replication-induced DNA secondary structures drive fork uncoupling and breakage": Tables 1 and 2

### Sheet: Table 1 G4 biophysical data
Table 1. Sequences of G4 oligonucleotides and their biophysical properties
Substrate	Sequence (5’ -> 3’)	Buffer	Tm (C)	G4 forming?
c-MYC PU22	TGAGGGTGGGTAGGGTGGGTAA	KCl	89.3	Yes
c-MYC PU22	TGAGGGTGGGTAGGGTGGGTAA	LiCl	40.6	Yes
c-MYC PU22 MUT	TGAGAGTGAGTAGAGTGAGTAA	KCl	43.2	No
c-MYC PU22 MUT	TGAGAGTGAGTAGAGTGAGTAA	LiCl	51.2	No
(GGGT)4	GGGTGGGTGGGTGGGT	KCl	91.4	Yes
(GGGT)4	GGGTGGGTGGGTGGGT	LiCl	68.3	Yes
(GGGT)3	GGGTGGGTGGGT	KCl	61.5	Yes
(GGGT)3	GGGTGGGTGGGT	LiCl	40.8	Not by TDS
CEB25L111(T)	AAGGGTGGGTGGGTGGGTGTGAGTGTGGGTGTGGAGGTAGATGT	KCl	91	Yes
CEB25L111(T)	AAGGGTGGGTGGGTGGGTGTGAGTGTGGGTGTGGAGGTAGATGT	LiCl	58	Yes
CEB25L111(A)	AAGGGAGGGAGGGAGGGTGTGAGTGTGGGTGTGGAGGTAGATGT	KCl	83.6	Yes
CEB25L111(A)	AAGGGAGGGAGGGAGGGTGTGAGTGTGGGTGTGGAGGTAGATGT	LiCl	n/a	Not by TDS
(TTAGGG)4	TTAGGGTTAGGGTTAGGGTTAGGG	KCl	66.2	Yes
(TTAGGG)4	TTAGGGTTAGGGTTAGGGTTAGGG	LiCl	41	Yes
Bu1A G4	GGGCTGGGTGGGTGCTGTCAAGGGCTGGG	KCl	82.5	Yes
Bu1A G4	GGGCTGGGTGGGTGCTGTCAAGGGCTGGG	LiCl	39.7	Yes
(GGGGCC)6	GGGGCCGGGGCCGGGGCCGGGGCCGGGGCCGGGGCC	KCl	n/a	n/a
(GGGGCC)6	GGGGCCGGGGCCGGGGCCGGGGCCGGGGCCGGGGCC	LiCl	n/a	n/a
Poly(dG)16	GGGGGGGGGGGGGGGG	KCl	n/a	n/a
Poly(dG)16	GGGGGGGGGGGGGGGG	LiCl	n/a	n/a

### Sheet: Table 2 iMotif biophysical data
Table 2. Sequences of iM oligonucleotides and their biophysical properties. Melting and annealing temperature and their hysteresis measured via UV spectroscopy, data shown as Mean ± SD (n=3), italic temperatures are less prominent, however, present. CD spectroscopy determined transitional pH, error ± 0.1. Thermal difference spectra profiles DNA structural signature.
Label	Sequence (5’ -> 3’)	UV Melting and Annealing			CD	TDS
		TM (°C)	TA (°C)	Hysteresis (°C)	pHT	Structure
AC017019.1	CCCCCCTCCCCCCCTCCCCCCTCCCCCC	51.1 ± 0.0	47.4 ± 0.6	3.7 ± 0.6	7	i-motif
DAP	CCCCCGCCCCCGCCCCCGCCCCCGCCCCC	47.8 ± 0.6	44.8 ± 0.6	3.0 ± 0.0	5.9	i-motif
		25.6 ± 4.3	13.5 ± 1.5	12.1 ± 3.6	7.13
PIM1	CCCCCGACGCGCCCCCCAACACACAAACCCCCAGAATCCGCCCCC	49.4 ± 1.5	27.4 ± 1.2	22.0 ± 1.7	6.56	i-motif
		35.1 ± 0.7		7.7 ± 1.8
ZBTB7B	CCCCCCATCCCTCCCCTCCCTCCCCCCGCCCCTGCCACCCCCCAAACTCCCCCCCCCC	49.2 ± 1.0	38.3 ± 1.2	9.3 ± 0.6	6.72	i-motif
DUX4L22	CCCCCGAAACGCGCCCCCCTCCCCCCTCCCCCCTCTCCCCC	38.0 ± 0.0	27.4 ± 0.5	10.7 ± 0.5	6.9	i-motif
DUX4L22 MUT	CCTCCGAAACGCGCCTTCCTCCTTCCTCCTTCCTCTCCTCC	15.4 ± 0.0	11.4 ± 0.0	4.0 ± 0.0	6.34	i-motif
		25.7 ± 0.5		14.3 ± 0.5
SNORD112	CCCCCCCCCGCCCCCCACCCCCCCACCCCCCCCCCC	38.1 ± 0.0	30.1 ± 0.0	8.0 ± 0.0	7.08	i-motif
SNORD112 MUT	CCTCCTTCCGCCTTCCACCTTCTCACCTCCTCCTCC	25.4 ± 0.0	12.4 ± 0.0	13.0 ± 0.0	5.48	i-motif
		17.1 ± 0.5		4.1 ± 0.5	6.63
MYCPu22 rev comp	TTACCCACCCTACCCACCCTCA	7.7 ± 0.5	> 5.0	>2.0	5.86	i-motif
GGGT rev comp	ACCCACCCACCCACCC	9.0 ± 0.3	> 5.0	>4.0	5.84	i-motif

### Sheet: Sheet1
PIM1	29.4
DAP	24.7
ZBTB7B	25.5
DUX	29.2
AC0107019.1	27.9
SNORD112	25.8
