## Supplementary material for "Replication-induced DNA secondary structures drive fork uncoupling and breakage": Tables 3 and 4

### Sheet: Oligos
Table 3. Oligos for cloning and helicase assays
Oligo Name	Sequence (5'-3')	Source
Oligos for cloning
GC514 − 16xG F	GGGGGGGGGGGGGGGGAGACGGC	Casas-Delucchi, Daza-Martin et al. (2022)
GC515 − 16xG R	GGCCGCCGTCTCCCCCCCCCCCC	Casas-Delucchi, Daza-Martin et al. (2022)
GC524 - TTAGGG Clone F	GATCCTTAATTAAGGTCTCATTAGGGTTAGGGTTAGGGTTAGGGAGACGGCGGCCGCCTGCA	This study
GC525 - TTAGGG Clone R	GGCGGCCGCCGTCTCCCTAACCCTAACCCTAACCCTAATGAGACCTTAATTAAG	This study
GC536 - CEB25 L111(T) Clone F	GATCCTTAATTAAGGTCTCAGATGTAGGGTGGGTGGGTGGGTGTGAGTGTGGGTGTGGAGGTAGATGTGAGACGGCGGCCGCCTGCA	This study
GC537 - CEB25 L111(T) Clone R	GGCGGCCGCCGTCTCACATCTACCTCCACACCCACACTCACACCCACCCACCCACCCTACATCTGAGACCTTAATTAAG	This study
GC538 - CEB25 L111(A) Clone F	GATCCTTAATTAAGGTCTCAGATGTAGGGAGGGAGGGAGGGTGTGAGTGTGGGTGTGGAGGTAGATGTGAGACGGCGGCCGCCTGCA	This study
GC539 - CEB25 L111(A) Clone R	GGCGGCCGCCGTCTCACATCTACCTCCACACCCACACTCACACCCTCCCTCCCTCCCTACATCTGAGACCTTAATTAAG	This study
GC601 - Clone MycPu22 PacI/NotI F	TAAGGTCTCAGGTATGAGGGTGGGTAGGGTGGGTAAGAGACGGC	This study
GC602 - Clone MycPu22 PacI/NotI R	GGCCGCCGTCTCTTACCCACCCTACCCACCCTCATACCTGAGACCTTAAT	This study
GC603 - Expand MycPu22 F	GGTATGAGGGTGGGTAGGGTGGGTAAGAGACGGC	This study
GC604 - Expand MycPu22 R	GGCCGCCGTCTCTTACCCACCCTACCCACCCTCA	This study
SW001 - 4xGGGT PacI-NotI F	TAAGGTCTCAGGGTGGGTGGGTGGGTGGAGACGGC	This study
SW002 - 4xGGGT PacI-NotI R	GGCCGCCGTCTCCACCCACCCACCCACCCTGAGACCTTAAT	This study
SW003 - 4xGGGT Expand F	GGGTGGGTGGGTGGGTGGAGACGGC	This study
SW004 - 4xGGGT Expand R	GGCCGCCGTCTCCACCCACCCACCC	This study
SW009 - GGGGCC Clone PacI-NotI F	TAAGGTCTCGGGGCCGGGGCCGGGGCCGGGGCCGGGGCCGGGGCCGAGACGGC	This study
SW010 - GGGGCC Clone PacI-NotI R	GGCCGCCGTCTCGGCCCCGGCCCCGGCCCCGGCCCCGGCCCCGGCCCCGAGACCTTAAT	This study
SW025 - PolyG interrupt 1 PacI NotI F	TAAGGTCTCGGGGTGGGGTGGGGTGGGGTGGGGTGGGGTGGGGTGGGGTGGGGTGGGGTGGGGTGGGGTGAGACGGC	This study
SW026 - PolyG interrupt 1 PacI NotI R	GGCCGCCGTCTCACCCCACCCCACCCCACCCCACCCCACCCCACCCCACCCCACCCCACCCCACCCCACCCCGAGACCTTAAT	This study
SW027 - 1xBu1 G4 PacI-NotI F	TAAGGTCTCGAATTGGGCTGGGTGGGTGCTGTCAAGGGCTGGGAATTCGAGACGGC	This study
SW028 - 1xBu1 G4 PacI-NotI R	GGCCGCCGTCTCGAATTCCCAGCCCTTGACAGCACCCACCCAGCCCAATTCGAGACCTTAAT	This study
SW035 - 1xMYC mut PacI-NotI F	TAAGGTCTCAGGTATGAGAGTGAGTAGAGTGAGTAAGAGACGGC	This study
SW036 - 1xMYC mut PacI-NotI R	GGCCGCCGTCTCTTACTCACTCTACTCACTCTCATACCTGAGACCTTAAT	This study
SW037 - 3xGGGT PacI-NotI F	TAAGGTCTCAGGGTGGGTGGGTGGAGACGGC	This study
SW038 - 3xGGGT PacI-NotI R	GGCCGCCGTCTCCACCCACCCACCCTGAGACCTTAAT	This study
SW039 - 60xG interruption (4 G 1 A) PacI-NotI F	TAAGGTCTCGGGGAGGGGAGGGGAGGGGAGGGGAGGGGAGGGGAGGGGAGGGGAGGGGAGGGGAGGGGAGAGACGGC	This study
SW040 - 60xG interruption (4 G 1 A) PacI-NotI R	GGCCGCCGTCTCTCCCCTCCCCTCCCCTCCCCTCCCCTCCCCTCCCCTCCCCTCCCCTCCCCTCCCCTCCCCGAGACCTTAAT	This study
SW041 - 60xG interruption (9 G 1 T) PacI-NotI F	TAAGGTCTCGGGGGGGGGTGGGGGGGGGTGGGGGGGGGTGGGGGGGGGTGGGGGGGGGTGGGGGGGGGTGAGACGGC	This study
SW042 - 60xG interruption (9 G 1 T) PacI-NotI R	GGCCGCCGTCTCACCCCCCCCCACCCCCCCCCACCCCCCCCCACCCCCCCCCACCCCCCCCCACCCCCCCCCGAGACCTTAAT	This study
SW043 - 60xG interruption (9 G 1 A) PacI-NotI F	TAAGGTCTCGGGGGGGGGAGGGGGGGGGAGGGGGGGGGAGGGGGGGGGAGGGGGGGGGAGGGGGGGGGAGAGACGGC	This study
SW044 - 60xG interruption (9 G 1 A) PacI-NotI R	GGCCGCCGTCTCTCCCCCCCCCTCCCCCCCCCTCCCCCCCCCTCCCCCCCCCTCCCCCCCCCTCCCCCCCCCGAGACCTTAAT	This study
SW074 - DAP PacI-NotI F	TAAGGTCTCCCCCCGCCCCCGCCCCCGCCCCCGCCCCCGAGACGGC	This study
SW075 - DAP PacI-NotI R	GGCCGCCGTCTCGGGGGCGGGGGCGGGGGCGGGGGCGGGGGGAGACCTTAAT	This study
SW076 - DUX4L22 PacI-NotI F	TAAGGTCTCCCCCCGAAACGCGCCCCCCTCCCCCCTCCCCCCTCTCCCCCGAGACGGC	This study
SW077 - DUX4L22 PacI-NotI R	GGCCGCCGTCTCGGGGGAGAGGGGGGAGGGGGGAGGGGGGCGCGTTTCGGGGGGAGACCTTAAT	This study
SW078 - SNORD112 PacI-NotI F	TAAGGTCTCCCCCCCCCCGCCCCCCACCCCCCCACCCCCCCCCCCGAGACGGC	This study
SW079 - SNORD112 PacI-NotI R	GGCCGCCGTCTCGGGGGGGGGGGTGGGGGGGTGGGGGGCGGGGGGGGGGAGACCTTAAT	This study
SW080 - C017019.1 PacI-NotI F	TAAGGTCTCCCCCCCTCCCCCCCTCCCCCCTCCCCCCGAGACGGC	This study
SW081 - C017019.1 PacI-NotI R	GGCCGCCGTCTCGGGGGGAGGGGGGAGGGGGGGAGGGGGGGAGACCTTAAT	This study
SW082 - PIM1 PacI-NotI F	TAAGGTCTCCCCCCGACGCGCCCCCCAACACACAAACCCCCAGAATCCGCCCCCGAGACGGC	This study
SW083 - PIM1 PacI-NotI R	GGCCGCCGTCTCGGGGGCGGATTCTGGGGGTTTGTGTGTTGGGGGGCGCGTCGGGGGGAGACCTTAAT	This study
SW084 - ZBTB7B PacI-NotI F	TAAGGTCTCCCCCCCATCCCTCCCCTCCCTCCCCCCGCCCCTGCCACCCCCCAAACTCCCCCCCCCCGAGACGGC	This study
SW085 - ZBTB7B PacI-NotI R	GGCCGCCGTCTCGGGGGGGGGGAGTTTGGGGGGTGGCAGGGGCGGGGGGAGGGAGGGGAGGGATGGGGGGGAGACCTTAAT	This study
SW091 - DUX4L22 expand F	CCCCCCCCCCGAAACGCGCCCCCCTCCCCCCTCCCCCCTCTCCCCCGAGACGGC	This study
SW092 - DUX4L22 expand R	GGCCGCCGTCTCGGGGGAGAGGGGGGAGGGGGGAGGGGGGCGCGTTTCGGGGGG	This study
SW093 - SNORD112 expand F	CCCCCCCCCCCCCCGCCCCCCACCCCCCCACCCCCCCCCCCGAGACGGC	This study
SW094 - SNORD112 expand R	GGCCGCCGTCTCGGGGGGGGGGGTGGGGGGGTGGGGGGCGGGGGGGGGG	This study
SW121 - DUX4L22 MUT PacI-NotI F	TAAGGTCTCatgaCCTCCGAAACGCGCCTTCCTCCTTCCTCCTTCCTCTCCTCCtgacaGAGACGGC	This study
SW122 - DUX4L22 MUT PacI-NotI R	GGCCGCCGTCTCtgtcaGGAGGAGAGGAAGGAGGAAGGAGGAAGGCGCGTTTCGGAGGtcatGAGACCTTAAT	This study
SW125 - SNORD112 MUT PacI-NotI F	TAAGGTCTCatgaCCTCCTTCCGCCTTCCACCTTCTCACCTCCTCCTCCtgacaGAGACGGC	This study
SW126 - SNORD112 MUT PacI-NotI R	GGCCGCCGTCTCtgtcaGGAGGAGGAGGTGAGAAGGTGGAAGGCGGAAGGAGGtcatGAGACCTTAAT	This study
CMG helicase assay oligos
GC339 - Duplex Top extended to 50 bp with 5' T40	TTTTTTTTTTTTTTTTTTTTTTTTTTTTTTTTTTTTTTTTCGACCGTGCCAGCCTAAACCAgacTGCTACACACAGGATCGTTCGGTCTC	This study
GC340 - Duplex Bottom extended to 50 bp with 3' T40 tail	GAGACCGAACGATCCTGTGTGTAGCAgtcTGGTTTAGGCTGGCACGGTCGTTTTTTTTTTTTTTTTTTTTTTTTTTTTTTTTTTTTTTTT	This study
SW051 - G4 bottom strand (GGGT)	GAGACCGAACGATCCTGTGTGTAGCAgggtgggtgggtgggtTGGTTTAGGCTGGCACGGTCGTTTTTTTTTTTTTTTTTTTTTTTTTTTTTTTTTTTTTTTT	This study
SW069 - G4 bottom strand (GGGT MUT)	GAGACCGAACGATCCTGTGTGTAGCAgagtgagtgagtgagtTGGTTTAGGCTGGCACGGTCGTTTTTTTTTTTTTTTTTTTTTTTTTTTTTTTTTTTTTTTT	This study
SW105 - iMotif bottom strand (SNORD112)	GAGACCGAACGATCCTGTGTGTAGCACCCCCCCCCGCCCCCCACCCCCCCACCCCCCCCCCCTGGTTTAGGCTGGCACGGTCGTTTTTTTTTTTTTTTTTTTTTTTTTTTTTTTTTTTTTTTT	This study
SW129 - iMotif mut bottom strand (SNORD112 MUT)	GAGACCGAACGATCCTGTGTGTAGCACCTCCTTCCGCCTTCCACCTTCTCACCTCCTCCTCCTGGTTTAGGCTGGCACGGTCGTTTTTTTTTTTTTTTTTTTTTTTTTTTTTTTTTTTTTTTT	This study
SW114 - Top strand with 19xpolyT loop with 5' T40 tail	TTTTTTTTTTTTTTTTTTTTTTTTTTTTTTTTTTTTTTTTCGACCGTGCCAGCCTAAACCAtttttttttttttttttttTGCTACACACAGGATCGTTCGGTCTC	This study
SW130 - Bubble bottom with 19xpolyT loop with 3' T40 tail	GAGACCGAACGATCCTGTGTGTAGCAtttttttttttttttttttTGGTTTAGGCTGGCACGGTCGTTTTTTTTTTTTTTTTTTTTTTTTTTTTTTTTTTTTTTTT	This study
Sgs1 and Chl1 helicase assay oligos
Top strand	CGACAGAGACGCAGCTCCGAGAGCC	This study
Bottom strand 5' overhang	AGGTCGTGACTTGGCTCTCGGAGCTGCGTCTCTGTCG	This study
Bottom strand 3' overhang	GGCTCTCGGAGCTGCGTCTCTGTCGAGGTCGTGACTT	This study
Oligos for re-priming assay
Repriming 265nt	CTGGTTTCCGCCGT	Taylor and Yeeles (2018)
Repriming 265nt scrambled	GTTCGCCTTGCCGT	Taylor and Yeeles (2018)

### Sheet: Plasmids
Table 4. Plasmids
Plasmid	Insert	Backbone	Vector	Vector sites	Insert source	Insert sites	Source
pZN3							Taylor and Yeeles (2018)
pGC542	Empty vector for cloning						Casas-Delucchi, Daza-Martin et al. (2022)
pGC558	Empty vector for reverse orientation cloning						Casas-Delucchi, Daza-Martin et al. (2022)
Replication templates - G4 sequences
pGC607	16xG						Casas-Delucchi, Daza-Martin et al. (2022)
pGC550	60xG	pZN3	pGC548	NotI/BsmBI	Annealed oligos GC514/GC515		This study
pGC560	4xTTAGGG	pZN3	pGC542	BamHI/PstI	Annealed oligos GC524/GC525		This study
pSW31	1xBu1 3.5 G4	pZN3	pGC542	PacI NotI	Annealed oligos SW027/SW028		This study
pGC563	CEB25 L111(T)	pZN3	pGC542	BamHI/PstI	Annealed oligos GC536/GC537		This study
pSW21	6xGGGGCC	pZN3	pGC542	PacI NotI	Annealed oligos SW009/SW010		This study
pSW09	1xMycPu22	pZN3	pGC542	PacI NotI	Annealed oligos GC601/GC602		This study
pSW11	2xMycPu22	pZN3	pSW09	Esp3I NotI	Annealed oligos GC603/GC604		This study
pSW14	4xMycPu22	pZN3	pSW11	Esp3I NotI AP	pSW11	BsaI NotI	This study
pSW19	8xMycPu22	pZN3	pSW14	Esp3I NotI AP	pSW14	BsaI NotI	This study
pSW43	16xMycPu22	pZN3	pSW19	Esp3I NotI AP	pSW19	BsaI NotI	This study
pSW10	4xGGGT	pZN3	pGC542	PacI NotI	Annealed oligos SW001/SW002	PacI NotI	This study
pSW12	7xGGGT	pZN3	pSW10	Esp3I NotI	Annealed oligos SW003/SW004	Esp3I NotI	This study
pSW13	10xGGGT	pZN3	pSW12	Esp3I NotI	Annealed oligos SW003/SW004	Esp3I NotI	This study
pSW15	19xGGGT	pZN3	pSW13	Esp3I NotI AP	pSW13	BsaI NotI	This study
pSW18	28xGGGT	pZN3	pSW15	Esp3I NotI AP	pSW13	BsaI NotI	This study
pSW44	55xGGGT	pZN3	pSW18	Esp3I NotI AP	pSW18	BsaI NotI	This study
pSW36	1xMycPu22 MUT	pZN3	pGC542	PacI NotI	Annealed oligos SW035/SW036		This study
pSW37	3xGGGT	pZN3	pGC542	PacI NotI	Annealed oligos SW037/SW038	PacI NotI	This study
pGC564	CEB25 L111(A)	pZN3	pGC542	BamHI/PstI	Annealed oligos GC538/GC539		This study
pSW28	60xG interruption (4 G 1 T)	pZN3	pGC542	PacI NotI	Annealed oligos SW025/SW026		This study
pSW38	60xG interruption (4 G 1 A)	pZN3	pGC542	PacI NotI	Annealed oligos SW039/SW040		This study
pSW39	60xG interruption (9 G 1 T)	pZN3	pGC542	PacI NotI	Annealed oligos SW041/SW042		This study
pSW40	60xG interruption (9 G 1 A)	pZN3	pGC542	PacI NotI	Annealed oligos SW043/SW044		This study
pSW20	8xMycPu22(rev)	pZN3	pGC558	PacI NotI	pSW19	PacI NotI	This study
pSW35	28xGGGT(rev)	pZN3	pGC558	PacI NotI	pSW18	PacI NotI	This study
Replication templates - iMotif sequences
pGC586	60xC	pZN3	pGC558	PacI NotI	pGC550	PacI NotI	This study
pSW69	1xDAP	pZN3	pGC542	PacI NotI	Annealed oligos SW074/SW075		This study
pSW72	1xAC017019.1	pZN3	pGC542	PacI NotI	Annealed oligos SW080/SW081		This study
pSW73	1xPIM1	pZN3	pGC542	PacI NotI	Annealed oligos SW082/SW083		This study
pSW74	1xZBTB7B	pZN3	pGC542	PacI NotI	Annealed oligos SW084/SW085		This study
pSW70	1xDUX4L22	pZN3	pGC542	PacI NotI	Annealed oligos SW076/SW077		This study
pSW76	2xDUX4L22	pZN3	pSW70	Esp3I NotI	Annealed oligos SW091/SW092		This study
pSW82	3xDUX4L22	pZN3	pSW76	Esp3I NotI	Annealed oligos SW091/SW092		This study
pSW92	4xDUX4L22	pZN3	pSW82	Esp3I NotI	Annealed oligos SW091/SW092		This study
pSW71	1xSNORD112	pZN3	pGC542	PacI NotI	Annealed oligos SW078/SW079		This study
pSW77	2xSNORD112	pZN3	pSW71	Esp3I NotI	Annealed oligos SW093/SW094		This study
pSW83	3xSNORD112	pZN3	pSW77	Esp3I NotI	Annealed oligos SW093/SW094		This study
pSW93	4xSNORD112	pZN3	pSW83	Esp3I NotI	Annealed oligos SW093/SW094		This study
pSW103	1xDUX4L22 MUT	pZN3	pGC542	PacI NotI	Annealed oligos SW121/SW122		This study
pSW104	1xSNORD112 MUT	pZN3	pGC542	PacI NotI	Annealed oligos SW125/SW126		This study
pSW87	60xC interruption (4 C 1 A)	pZN3	GC558	PacI NotI AP	pSW28	PacI NotI	This study
pSW88	60xC interruption (4 C 1 T)	pZN3	GC558	PacI NotI AP	pSW38	PacI NotI	This study
pSW89	60xC interruption (9 C 1 A)	pZN3	GC558	PacI NotI AP	pSW39	PacI NotI	This study
pSW90	60xC interruption (9 C 1 T)	pZN3	GC558	PacI NotI AP	pSW40	PacI NotI	This study
pSW97	4xDAP rev	pZN3	GC558	PacI NotI AP	pSW91	PacI NotI	This study
pSW98	4xDUX4L22 rev	pZN3	GC558	PacI NotI AP	pSW92	PacI NotI	This study
pSW99	4xSNORD112 rev	pZN3	GC558	PacI NotI AP	pSW93	PacI NotI	This study
